# Combinatorial tumor suppressor inactivation efficiently initiates lung adenocarcinoma with therapeutic vulnerabilities

**DOI:** 10.1101/2021.10.20.464849

**Authors:** Maryam Yousefi, Gábor Boross, Carly Weiss, Christopher W. Murray, Jess D. Hebert, Hongchen Cai, Emily L. Ashkin, Saswati Karmakar, Laura Andrejka, Leo Chen, Minwei Wang, Min K. Tsai, Wen-Yang Lin, Chuan Li, Pegah Yakhchalian, Caterina I. Colón, Su- Kit Chew, Pauline Chu, Charles Swanton, Christian A. Kunder, Dmitri A. Petrov, Monte M. Winslow

**Affiliations:** Department of Genetics, Stanford University School of Medicine, Stanford, CA, USA; Cancer Biology Program, Stanford University School of Medicine, Stanford, CA, USA; Department of Pathology, Stanford University School of Medicine, Stanford, CA, USA; Department of Biology, Stanford University, Stanford, CA, USA; Cancer Evolution and Genome Instability Laboratory, University College London Cancer Institute, London, UK; Cancer Evolution and Genome Instability Laboratory, The Francis Crick Institute, London, UK; Department of Medicine, David Geffen School of Medicine at University of California, Los Angeles, Los Angeles, CA, USA

## Abstract

Lung cancer is the leading cause of cancer death worldwide, with lung adenocarcinoma being the most common subtype. Many oncogenes and tumor suppressor genes are altered in this cancer type and the discovery of oncogene mutations has led to the development of targeted therapies that have improved clinical outcomes. However, a large fraction of lung adenocarcinomas lacks mutations in known oncogenes, and the genesis and treatment of these oncogene-negative tumors remain enigmatic. Here, we perform iterative *in vivo* functional screens using quantitative autochthonous mouse model systems to uncover the genetic and biochemical changes that enable efficient lung tumor initiation in the absence of oncogene alterations. Through the generation of hundreds of diverse combinations of tumor suppressor alterations, we demonstrate that the inactivation of suppressors of the RAS and PI3K pathways drive the development of oncogene-negative lung adenocarcinoma. Human genomic data and histology identified RAS/MAPK and PI3K pathway activation as a common event in oncogene-negative human lung adenocarcinomas. We demonstrate that these Onc-negative^RAS/PI3K^ tumors and related cell lines are vulnerable to pharmacological inhibition of these signaling axes. These results transform our understanding of this prevalent yet understudied subtype of lung adenocarcinoma.
