## Supplementary Table S2 for "Combinatorial tumor suppressor inactivation efficiently initiates lung adenocarcinoma with therapeutic vulnerabilities"

### Sheet: Sheet1
Table S2. Characteristics of tumors analyzed by targeted sequencing for spontaneous oncogene mutations.
Tumors were initiated using the indicated viral pools in each mouse.
Tumor-ID	Genotype	Sex	Viral Pool	Oncogene mutation (codon)	Coverage (read count)	Allele frequency
WL513-1	Nf1;TC	F	Lenti-sgTS102/Cre	None
WL171-1	Nf1;TC	F	Lenti-sgTS15/Cre	None
WL684-T7-1	Pten;TC	M	Lenti-sgTS102/Cre	None
WL684-T8-1	Pten;TC	M	Lenti-sgTS102/Cre	Kras (G12V)	883	0.335
WL691-T1-1	Pten;TC	M	Lenti-sgTS102/Cre	None
WL697-T8-1	Pten;TC	M	Lenti-sgTS102/Cre	None
WL199	Nf1;TC	M	Lenti-sgTS102/Cre	None
WL527	Nf1;TC	M	Lenti-sgTS102/Cre	None
IW3106	Pten;TC	M	Lenti-sgTS15/Cre	None
IW3110	Pten;TC	M	Lenti-sgTS15/Cre	None
WL697-T2	Pten;TC	M	Lenti-sgTS102/Cre	None
WL697-T3	Pten;TC	M	Lenti-sgTS102/Cre	None
WL697-T4	Pten;TC	M	Lenti-sgTS102/Cre	None
WL697-T5-9	Pten;TC	M	Lenti-sgTS102/Cre	None
WL684-T5	Pten;TC	M	Lenti-sgTS102/Cre	None
WL691-T2	Pten;TC	M	Lenti-sgTS102/Cre	None
WL691-T3, 4	Pten;TC	M	Lenti-sgTS102/Cre	None
WL697-T1	Pten;TC	M	Lenti-sgTS102/Cre	None
WL697-T6-n	Pten;TC	M	Lenti-sgTS102/Cre	None
WL697-T7	Pten;TC	M	Lenti-sgTS102/Cre	None
HC2-T1	Trp53;TC	F	Lenti-sgTS102/Cre	None
HC13-T2,3	Trp53;TC	M	Lenti-sgTS102/Cre	None
IW3064	Pten;TC	F	Lenti-sgTS15/Cre	None
WL684-T1	Pten;TC	M	Lenti-sgTS102/Cre	None
WL684-T2	Pten;TC	M	Lenti-sgTS102/Cre	None
WL195	Nf1;TC	F	Lenti-sgTS102/Cre	None
IW824	Nf1;TC	F	Lenti-sgTS15/Cre	None
WL510	Nf1;TC	F	Lenti-sgTS102/Cre	None
WL526	Nf1;TC	M	Lenti-sgTS102/Cre	None
WL684-T3	Pten;TC	M	Lenti-sgTS102/Cre	None
WL513-2	Nf1;TC	F	Lenti-sgTS102/Cre	None
WL171-2	Nf1;TC	F	Lenti-sgTS15/Cre	None
WL684-T7-2	Pten;TC	M	Lenti-sgTS102/Cre	None
WL684-T8-2	Pten;TC	M	Lenti-sgTS102/Cre	None
WL691-T1-2	Pten;TC	M	Lenti-sgTS102/Cre	None
WL697-T8-2	Pten;TC	M	Lenti-sgTS102/Cre	None
