## Supplementary Table S6 for "Combinatorial tumor suppressor inactivation efficiently initiates lung adenocarcinoma with therapeutic vulnerabilities"

### Sheet: Ras
Table S6. List of genes in RAS and PI3K pathways. Listed alterations lead to the activation of these pathways
Ras pathway
Gene	Mutation	Alterations	Reference	Assessed in STAMP
ABL1	gain of function	Y459H ,A384V ,I379V ,V396M ,D252N	Sanchez-Vega et al., Cell 2018	Yes
ARAF	gain of function	Amplification,S214 ,P216 ,S214F ,S214C ,S214T ,P216L	Sanchez-Vega et al., Cell 2018	Yes
ARHGAP35	Loss of function	Any loss of function mutation (point mutations or copy number loss)	Bailey et al., Cell 2018	No
CBL	Loss of function	Any loss of function mutation (point mutations or copy number loss)	Sanchez-Vega et al., Cell 2018	No
CBLB	Loss of function	Any loss of function mutation (point mutations or copy number loss)	Liyasova., Clin Cancer Res 2014	No
CBLC	Loss of function	Any loss of function mutation (point mutations or copy number loss)	Liyasova., Clin Cancer Res 2014	No
DAB2IP	Loss of function (mostly silenced epigenetically)	Any loss of function mutation (point mutations or copy number loss)	Maertens et al., Adv Biol Regul 2014	No
DUSP4	Loss of function	Any loss of function mutation (point mutations or copy number loss)	OnkoKB	No
DUSP6	Loss of function	Any loss of function mutation (point mutations or copy number loss)	Khairi Ahmad et al., Cancer Biol Med 2018	No
DUSP7	Loss of function	Any loss of function mutation (point mutations or copy number loss)	Owens et al., Oncogene 2007	No
DUSP9	Loss of function	Any loss of function mutation (point mutations or copy number loss)	Owens et al., Oncogene 2007	No
ERBB3	gain of function	Amplification, V104, E928 , D297 , K329 , A232 , G284 , S846 , H228 , E332 , M91 , T355 , F219 , M60 , R103 , R475 , N126 , A232V , E332K , E928G , G284R , R475W , F219V , V104M , N126K , R103H , K329E , V104L , K329T , M60R , F219L , D297N , D297V , D297Y , T355I , A232T , M91I , H228R , H228Q , E928K , E332Q , S846I , E928Q , P262H , T355P	Sanchez-Vega et al., Cell 2018	Yes
ERBB4	gain of function	Amplification,V104, E928, D297, K329, A232, G284, S846, H228, E332, M91, T355, F219, M60, R103, R475, N126	Sanchez-Vega et al., Cell 2018	Yes
ERF	Loss of function	Any loss of function mutation (point mutations or copy number loss)	OnkoKB	No
ERRFI1	Loss of function	Any loss of function mutation (point mutations or copy number loss)	Sanchez-Vega et al., Cell 2018	No
FGFR1	gain of function	Amplification, ,N577 ,K687 ,K687N ,N577K	Sanchez-Vega et al., Cell 2018	Yes
FGFR2	gain of function	Amplification,S252 ,R203 ,F276 ,P253 ,S252W ,P253R ,T268dup ,P253L ,W290C ,R203H ,E537K ,D101Y ,R251Q ,S267_T268insIS ,E219G ,I564M ,F276C	Sanchez-Vega et al., Cell 2018	Yes
FGFR3	gain of function	Amplification, ,S249 ,R248 ,P250 ,D280 ,R248C ,Y375C ,S249C ,G382R ,S373C ,Y375H ,M528T ,G372C	Sanchez-Vega et al., Cell 2018	Yes
FGFR4	gain of function	Amplification,V550	Sanchez-Vega et al., Cell 2018	No
FLT3	gain of function	S249 ,R248 ,P250 ,D280 ,R248C ,Y375C ,S249C ,G382R ,S373C ,Y375H ,M528T ,G372C	Sanchez-Vega et al., Cell 2018	Yes
GRB2	gain of function	F95 ,G116 ,K117 ,S127 ,E130	Sanchez-Vega et al., Cell 2018	No
IGF1R	gain of function	Amplification	Sanchez-Vega et al., Cell 2018	No
INSR	gain of function	SLC12A2-INSR Fusion	OnkKB, Sato et al., Clin Cancer Res. 2019	No
IQGAP2	Loss of function	Any loss of function mutation (point mutations or copy number loss)	Maertens et al., Adv Biol Regul, 2014	No
JAK2	gain of function	Amplification,V617F ,R683I ,R683T	Sanchez-Vega et al., Cell 2018	Yes
KIT	gain of function	Amplification, W557 ,V559 ,V560 ,L576 ,P573 ,N822 ,D816 ,K642 ,R888 ,D816V ,D816Y ,L637H ,M638I ,L793F ,M552L ,N822Y ,A829P ,D816H ,N822K ,W557C ,W557G ,H697D ,T801A ,E490D ,K826N ,V530I ,P573L ,K818R ,A814S ,R888Q ,L706P ,G498D ,G487D ,X788_splice ,R686H ,D52N ,P627L ,A659T ,X627_splice ,G664E ,P551H ,S821Y ,N486I ,L631F ,G812V ,L576P ,S464L ,K642N ,L679F ,K818N ,P573Q ,R804W ,K642E ,W582L ,X514…	Sanchez-Vega et al., Cell 2018	Yes
MAP2K2	gain of function	Amplification, V104, E928 , D297 , K329 , A232 , G284 , S846 , H228 , E332 , M91 , T355 , F219 , M60 , R103 , R475 , N126 , A232V , E332K , E928G , G284R , R475W , F219V , V104M , N126K , R103H , K329E , V104L , K329T , M60R , F219L , D297N , D297V , D29	Sanchez-Vega et al., Cell 2018	Yes
MAPK1	gain of function	Amplification, ,E322K ,E322 ,E81 ,R135 ,G136 ,D321 ,P319 ,Y316	Sanchez-Vega et al., Cell 2018	No
NF1	Loss of function	Any loss of function mutation (point mutations or copy number loss)	Sanchez-Vega et al., Cell 2018, Maertens et al., Adv Biol Regul, 2014	Yes
NTRK2	gain of function	Fusion	Sanchez-Vega et al., Cell 2018	Yes
NTRK3	gain of function	Fusion, G623E	Sanchez-Vega et al., Cell 2018	No
PDGFRA	gain of function	Amplification ,D842 ,E229 ,N659 ,C235 ,E229K ,C235R ,N659K ,D842Y ,V536M ,R748K ,C235S ,P577L ,C235Y ,E229V	Sanchez-Vega et al., Cell 2018	Yes
PTPN11	gain of function	A72, E76, Q510, E69, G503, N308, F285, T468, T507, D61, A461	Sanchez-Vega et al., Cell 2018	Yes
RAC1	gain of function	Amplification, G15 ,C18 ,P29 ,A178 ,N111 ,Q61 ,P34 ,K135 ,P29S ,K135N ,A178V ,C18F ,P29T ,P29L ,Q61R ,N111K ,P34S ,C18Y	Sanchez-Vega et al., Cell 2018	Yes
RAF1	gain of function	amplification, ,S257 ,S259 ,S257W ,S257L ,S259F ,P261R	Sanchez-Vega et al., Cell 2018	No
RASA1	Loss of function	Any loss of function mutation (point mutations or copy number loss)	Sanchez-Vega et al., Cell 2018, Maertens et al., Adv Biol Regul 2014	No
RASA2	Loss of function	Any loss of function mutation (point mutations or copy number loss)	Maertens et al., Adv Biol Regul 2014	No
RASA3	Loss of function	Any loss of function mutation (point mutations or copy number loss)	Maertens et al., Adv Biol Regul 2014	No
RASA4	Loss of function	Any loss of function mutation (point mutations or copy number loss)	Maertens et al., Adv Biol Regul 2014	No
RASAL1	Loss of function	Any loss of function mutation (point mutations or copy number loss)	Maertens et al., Adv Biol Regul 2014	No
RASAL2	Loss of function	Any loss of function mutation (point mutations or copy number loss)	Maertens et al., Adv Biol Regul 2014	No
RASAL3	Loss of function	Any loss of function mutation (point mutations or copy number loss)	Maertens et al., Adv Biol Regul 2014	No
SPRED1	Loss of function	Any loss of function mutation (point mutations or copy number loss)	Nonami et al., J biol Chem 2004	No
SPRED2	Loss of function	Any loss of function mutation (point mutations or copy number loss)	McClatchey et al., Genes Dev 2012	No
SPRED3	Loss of function	Any loss of function mutation (point mutations or copy number loss)	McClatchey et al., Genes Dev 2012	No
SPRY1	Loss of function	Any loss of function mutation (point mutations or copy number loss)	Hanafusa et al., Nat Cell Biol 2002	No
SPRY2	Loss of function	Any loss of function mutation (point mutations or copy number loss)	Yusoff et al., J Biol Chem 2002	No
SPRY4	Loss of function	Any loss of function mutation (point mutations or copy number loss)	Kim et al., Nat Rev Mol Cell Biol 2004	No
SynGAP1	Loss of function	Any loss of function mutation (point mutations or copy number loss)	Maertens et al., Adv Biol Regul 2014	No

### Sheet: PI3K
PI3K pathway
Gene	Mutation	Alterations	Reference	Assessed in STAMP
AKT2	gain of function	Amplification, point mutations: R170Q ,I289M ,R170W ,R368H ,H355Y ,E17K	Yi et al., Oncotarget2016; Dobashi et al., Cancer Science 2015; Arboleda et al., Cancer Research 2003	No
AKT3	gain of function	E17K	Zhang et al., Cancer Cell 2017	No
INPP4B	Loss of function	Any loss of function mutation, copy number loss, deletion	Zhang et al., Cancer Cell 2017	No
MLST8	gain of function	R221, A223, R248	Sanchez-Vega et al., Cell 2018	No
MTOR	gain of function	S2215, T1977, I2500, F1888, L2427, E1799, C1483, V2006, M2327, A1971, L1460, A1459, V1461, Y1463, K1465, M1467, R1480, I1973, Y1974, M1998	Sanchez-Vega et al., Cell 2018	Yes
NPRL2	Loss of function	Any loss of function mutation, copy number loss, deletion	Zhang et al., Cancer Cell 2017	No
NPRL3	Loss of function	Any loss of function mutation, copy number loss, deletion	Zhang et al., Cancer Cell 2017	No
PIK3CA	gain of function	Amplification, point mutations: R38 ,E39 ,R88 ,C90 ,R93 ,E545 ,Q546 ,E547 ,H1047 ,E542 ,N345 ,M1043 ,C420 ,G118 ,E726 ,K111 ,E453 ,V344 ,R108 ,G106 ,G1049 ,Y1021 ,N1044 ,E81 ,C901 ,G1007 ,T1025 ,C378 ,D350 ,P104 ,M1 ,E365 ,R115 ,N107 ,M1004 ,C604 ,P471 ,D939 ,T1052 ,H1065 ,G364 ,P539 ,E970 ,R357 ,E542K ,N345K ,E545K ,L10_M16del ,M1043V ,R38H ,E453_G460delinsDDF ,E542V ,E39K ,E81K ,R88Q ,L455_G463…	Chaft et al., Molecular Cancer Therapeutics 2011; Sanchez-Vega et al., Cell 2018	Yes
PIK3CB	gain of function	Amplification, point mutation: D1067 ,E1051 ,R321 ,D1067V ,E1051K ,D1067A ,R321Q ,R48W ,D1067Y ,E552K ,R48L ,N553S	Sanchez-Vega et al., Cell 2018; Dbouk et al., PLoS One 2013, Pazarentzos et al., Oncogene 2016; Whale et al., Signal Transduction and Targeted Therapy 2017	No
PIK3R1	Loss of function	p85a-commonly mutated resulting in reduced ability to inhibit PI3K p110a	Zhang et al., Cancer Cell 2017	Yes
PIK3R2	gain of function	Amplification, G373 ,D557 ,D557H ,G373R ,N561D ,D557Y	Sanchez-Vega et al., Cell 2018; Zhang et al., Cancer Cell 2017	No
PIK3R3	Loss of function	Any loss of function mutation, copy number loss, deletion	Zhang et al., Cancer Cell 2017	No
PPP2R1A	Loss of function	Any loss of function mutation, copy number loss, deletion	Sanchez-Vega et al., Cell 2018; Zhang et al., Cancer Cell 2017	Yes
PTEN	Loss of function	Any loss of function mutation, copy number loss, deletion	Zhang et al., Cancer Cell 2017	Yes
RHEB	gain of function	Amplification, Y35	Sanchez-Vega et al., Cell 2018	Yes
RICTOR	gain of function	Amplification, S1101	Sanchez-Vega et al., Cell 2018	No
RPS6KB1	gain of function	L94, R95, Q389	Sanchez-Vega et al., Cell 2018	No
RPTOR	gain of function	Amplification, R139	Sanchez-Vega et al., Cell 2018	No
TSC1	Loss of function	Any loss of function mutation, copy number loss, deletion	Sanchez-Vega et al., Cell 2018	Yes
TSC2	Loss of function	Any loss of function mutation, copy number loss, deletion	Sanchez-Vega et al., Cell 2018	Yes
